# LazyNet: Interpretable ODE Modeling of Sparse CRISPR Single-Cell Screens Reveals New Biological Insights

**DOI:** 10.1101/2025.06.11.658833

**Authors:** Ziyue Yi

## Abstract

We present LazyNet, a compact one-step neural-ODE model for single-cell CRISPR A/I that operates directly on two-snapshot (“pre → post”) measurements and yields parameters with clear mechanistic meaning. The core log–linear–exp residual block exactly represents multiplicative effects, so synergistic multi-locus responses appear as explicit components rather than opaque composites. On a 53k-cell × 18k-gene neuronal Perturb-seq matrix, a three-replica LazyNet ensemble trained under a matched 1-hour budget achieved strong threshold-free ranking and competitive error (genome-wide r≈0.67) while running on CPUs, compared with transformer and state-space baselines trained on a single V100 with the same time cap. A T-cell screen included only for generalization showed the same ranking advantage under the identical evaluation pipeline. Beyond prediction, LazyNet exposes directed, local elasticities; averaging Jacobians across replicas produces a consensus interaction matrix from which compact subgraphs are extracted and evaluated at the module level. The resulting networks show coherent enrichment against authoritative resources (e.g., large-scale co-expression and curated functional associations) and concordance with orthogonal GPX4-knockout proteomes, recovering known ferroptosis regulators and nominating testable links in a lysosomal–mitochondrial–immune module.
