## supplement_v2 for "LazyNet: Interpretable ODE Modeling of Sparse CRISPR Single-Cell Screens Reveals New Biological Insights": Supplement S1A.xlsx

### Sheet: Sheet1
Seed gene	Member genes in the same functional module	Why this module lets us check whether the sub-graph reproduces published biology
GPX4	PSTK, SEPHS2, SEPSECS	All three partners encode the selenocysteine-insertion machinery that is required for GPX4 activity. Screens showed that knocking down any of them (or GPX4 itself) sensitises neurons to oxidative-stress–induced ferroptosis, so the sub-graph should connect these four genes as a tightly-linked “selenoprotein synthesis → ferroptosis defence” unit.
PSAP	CTSD, GM2A	Prosaposin is cleaved by the lysosomal protease CTSD to generate saposins; together with GM2A they drive glycosphingolipid degradation. CRISPRi knock-down of any of the three elevates ROS/lipid peroxidation and triggers ferroptosis specifically in neurons. An accurate graph should therefore put PSAP, CTSD and GM2A in the same lysosome-to-ferroptosis branch.
ACSL4	– (acts as a singleton marker)	ACSL4 enriches membranes with poly-unsaturated fatty acids and is a canonical ferroptosis “sensor”. Its lone-gene module lets us test whether the graph still flags a single-node driver whose knock-down reduces lipid peroxidation, exactly as reported in the screen.
WIPI2	ATG9A, ATG13, ATG14, BECN1	These five autophagy genes co-scored across ROS and lipid-peroxidation screens, highlighting macro-autophagy as a redox-buffering pathway. The sub-graph should therefore recover an “autophagy hub” centred on WIPI2 with edges to the four core ATG factors.
MTOR	RPTOR, MLST8, RHEB, NPRL3	The mTORC1 complex (MTOR-RPTOR-MLST8) plus its activator RHEB and inhibitor NPRL3 showed mirror-image phenotypes: mTORC1 loss lowered ROS, whereas NPRL3 loss raised it. Capturing these bidirectional edges tests whether the graph encodes the documented mTORC1-redox link.
NFU1	NUBPL, NDUFS8, NDUFV1, FBXL5, MCOLN1	NFU1 and NUBPL insert Fe-S clusters into respiratory-chain subunits (e.g. NDUFS8, NDUFV1); FBXL5 and MCOLN1 regulate iron storage/release. Joint knock-down elevated lysosomal iron in the screens, defining an “iron–sulphur/iron-homeostasis” module that the graph should reproduce.
SOD2	SOD1, FTH1	Both superoxide dismutases scored as top “toxic-when-knocked-down” neuronal hits, and FTH1 (ferritin heavy chain) is a p53-responsive iron-sequestration gene that clusters with oxidative-stress signatures. A faithful graph should group these antioxidant/iron-buffer genes together.
