## supplement_v2 for "LazyNet: Interpretable ODE Modeling of Sparse CRISPR Single-Cell Screens Reveals New Biological Insights": Supplement S1B.xlsx

### Sheet: Sheet1
settings	genes	edges	bench-hits	recall	precision
--top 2048 --depth 1 --pct 90	8121	15606	17	0.63	0.0021
--top 2048 --depth 1 --pct 95	5227	8690	15	0.56	0.0029
--top 512 --depth 1 --pct 95	3344	4946	13	0.48	0.0039
--top 256 --depth 1 --pct 99	1420	1860	10	0.37	0.007
--top 128 --depth 2 --pct 99	6761	21241	17	0.62963	0.0025
--top 128 --depth 1 --pct 99	1009	1280	10	0.37	0.01
--top 64 --depth 3 --pct 99	6843	19118	18	0.67	0.0026
--top 64 --depth 2 --pct 99	3720	9714	12	0.44	0.0032
--top 32 --depth 4 --pct 99	4641	11676	15	0.56	0.0032
