## supplement_v2 for "LazyNet: Interpretable ODE Modeling of Sparse CRISPR Single-Cell Screens Reveals New Biological Insights": benchmark_stats_best32.csv

gene	present	in_degree	out_degree	total_degree	mean_abs_weight
ACSL4	True	0	32	32	5.4653003924014874e-39
ATG13	False	0	0	0
ATG14	False	0	0	0
ATG9A	True	1	1	2	0.00258543315742697
BECN1	False	0	0	0
CTSD	True	0	1	1	1.7734244819139868e-38
FBXL5	True	1	0	1	0.0006145615479908884
FTH1	False	0	0	0
GM2A	False	0	0	0
GPX4	True	33	34	67	0.0007736991482401308
MCOLN1	True	0	2	2	6.652805359942657e-38
MLST8	False	0	0	0
MTOR	True	33	32	65	0.0007771671347731633
NDUFS8	False	0	0	0
NDUFV1	False	0	0	0
NFU1	True	0	32	32	1.6294970903688387e-38
NPRL3	False	0	0	0
NUBPL	True	4	1	5	0.0012730253187732564
PSAP	True	32	32	64	0.0005848597735322869
PSTK	False	0	0	0
RHEB	False	0	0	0
RPTOR	True	0	2	2	0.00041544569345812005
SEPHS2	False	0	0	0
SEPSECS	True	1	1	2	0.00019336666446179152
SOD1	True	11	2	13	0.00044749197113560515
SOD2	True	0	32	32	2.5419328971705195e-38
WIPI2	True	0	32	32	6.850793917881224e-39
