## supplement_v2 for "LazyNet: Interpretable ODE Modeling of Sparse CRISPR Single-Cell Screens Reveals New Biological Insights": Supplement S1D.csv

top32				top64				top128				top512				top2048
seed	recovery	total_gene	recall_ratio	seed	recovery	total_gene	recall_ratio	seed	recovery	total_gene	recall_ratio	seed	recovery	total_gene	recall_ratio	seed	recovery	total_gene	recall_ratio
GPX4	9	27	0.333333333	GPX4	15	27	0.555555556	GPX4	8	27	0.296296296	GPX4	3	27	0.111111111	GPX4	5	27	0.185185185
PSTK	11	27	0.407407407	PSTK	15	27	0.555555556	PSTK	9	27	0.333333333	PSTK	2	27	0.074074074	PSTK	3	27	0.111111111
SEPHS2	10	27	0.37037037	SEPHS2	13	27	0.481481481	SEPHS2	13	27	0.481481481	SEPHS2	4	27	0.148148148	SEPHS2	6	27	0.222222222
SEPSECS	9	27	0.333333333	SEPSECS	14	27	0.518518519	SEPSECS	10	27	0.37037037	SEPSECS	2	27	0.074074074	SEPSECS	2	27	0.074074074
PSAP	10	27	0.37037037	PSAP	15	27	0.555555556	PSAP	10	27	0.37037037	PSAP	3	27	0.111111111	PSAP	4	27	0.148148148
CTSD	5	27	0.185185185	CTSD	8	27	0.296296296	CTSD	7	27	0.259259259	CTSD	2	27	0.074074074	CTSD	2	27	0.074074074
GM2A	5	27	0.185185185	GM2A	7	27	0.259259259	GM2A	7	27	0.259259259	GM2A	3	27	0.111111111	GM2A	3	27	0.111111111
ACSL4	5	27	0.185185185	ACSL4	8	27	0.296296296	ACSL4	6	27	0.222222222	ACSL4	2	27	0.074074074	ACSL4	2	27	0.074074074
SOD1	8	27	0.296296296	SOD1	15	27	0.555555556	SOD1	9	27	0.333333333	SOD1	2	27	0.074074074	SOD1	3	27	0.111111111
SOD2	6	27	0.222222222	SOD2	7	27	0.259259259	SOD2	6	27	0.222222222	SOD2	1	27	0.037037037	SOD2	3	27	0.111111111
FTH1	5	27	0.185185185	FTH1	8	27	0.296296296	FTH1	5	27	0.185185185	FTH1	1	27	0.037037037	FTH1	3	27	0.111111111
WIPI2	5	27	0.185185185	WIPI2	7	27	0.259259259	WIPI2	6	27	0.222222222	WIPI2	2	27	0.074074074	WIPI2	2	27	0.074074074
ATG9A	9	27	0.333333333	ATG9A	13	27	0.481481481	ATG9A	10	27	0.37037037	ATG9A	2	27	0.074074074	ATG9A	4	27	0.148148148
ATG13	9	27	0.333333333	ATG13	14	27	0.518518519	ATG13	11	27	0.407407407	ATG13	3	27	0.111111111	ATG13	4	27	0.148148148
ATG14	8	27	0.296296296	ATG14	14	27	0.518518519	ATG14	9	27	0.333333333	ATG14	1	27	0.037037037	ATG14	2	27	0.074074074
BECN1	5	27	0.185185185	BECN1	7	27	0.259259259	BECN1	5	27	0.185185185	BECN1	1	27	0.037037037	BECN1	2	27	0.074074074
MTOR	9	27	0.333333333	MTOR	12	27	0.444444444	MTOR	9	27	0.333333333	MTOR	4	27	0.148148148	MTOR	4	27	0.148148148
RPTOR	8	27	0.296296296	RPTOR	14	27	0.518518519	RPTOR	11	27	0.407407407	RPTOR	3	27	0.111111111	RPTOR	6	27	0.222222222
MLST8	6	27	0.222222222	MLST8	9	27	0.333333333	MLST8	6	27	0.222222222	MLST8	2	27	0.074074074	MLST8	4	27	0.148148148
RHEB	6	27	0.222222222	RHEB	6	27	0.222222222	RHEB	4	27	0.148148148	RHEB	1	27	0.037037037	RHEB	1	27	0.037037037
NPRL3	5	27	0.185185185	NPRL3	8	27	0.296296296	NPRL3	6	27	0.222222222	NPRL3	1	27	0.037037037	NPRL3	3	27	0.111111111
NFU1	5	27	0.185185185	NFU1	8	27	0.296296296	NFU1	7	27	0.259259259	NFU1	1	27	0.037037037	NFU1	2	27	0.074074074
NUBPL	8	27	0.296296296	NUBPL	15	27	0.555555556	NUBPL	12	27	0.444444444	NUBPL	3	27	0.111111111	NUBPL	5	27	0.185185185
NDUFS8	5	27	0.185185185	NDUFS8	7	27	0.259259259	NDUFS8	4	27	0.148148148	NDUFS8	2	27	0.074074074	NDUFS8	2	27	0.074074074
NDUFV1	6	27	0.222222222	NDUFV1	9	27	0.333333333	NDUFV1	5	27	0.185185185	NDUFV1	2	27	0.074074074	NDUFV1	2	27	0.074074074
FBXL5	10	27	0.37037037	FBXL5	15	27	0.555555556	FBXL5	9	27	0.333333333	FBXL5	2	27	0.074074074	FBXL5	4	27	0.148148148
MCOLN1	5	27	0.185185185	MCOLN1	9	27	0.333333333	MCOLN1	6	27	0.222222222	MCOLN1	2	27	0.074074074	MCOLN1	2	27	0.074074074
			0.263374486				0.400548697				0.288065844				0.0781893				0.113960114
