## supplement_v2 for "LazyNet: Interpretable ODE Modeling of Sparse CRISPR Single-Cell Screens Reveals New Biological Insights": both_high.csv

pair	score_elas	score_str
('AAR2', 'DHX38')	0.0021551835816353	527.0
('AATF', 'PRPF3')	0.0031419738661497	380.0
('ABHD15', 'TRPM6')	0.0044787479564547	428.0
('ADH4', 'CYP27C1')	0.0016500885831192	904.0
('ANO1', 'DDX11')	0.0019478023750707	323.0
('ANO2', 'XKR9')	0.0038584093563258	299.0
('CDC25B', 'RIN1')	0.0020456563215702	390.0
('CNIH3', 'NAPB')	0.0019315930549055	508.0
('CRYGC', 'STAT2')	0.0046740947291255	306.0
('DNAJA2', 'SNRPD3')	0.003968636970967	330.0
('EIF5AL1', 'KCNF1')	0.0018327239667996	426.0
('FAM177A1', 'MED29')	0.0028399033471941	441.0
('FAM241B', 'WLS')	0.0033780392259359	474.0
('GADD45GIP1', 'IER2')	0.003198088845238	313.0
('HLF', 'UQCRQ')	0.003209508722648	434.0
('KCNA7', 'RPS8')	0.0017393649322912	535.0
('MAML1', 'TPI1')	0.0019219100940972	360.0
('MTMR1', 'PLXNA3')	0.0018214175943285	370.0
('MTOR', 'YWHAZ')	0.002964989747852	653.0
('NAMPT', 'SIRT3')	0.0027082220185548	970.0
('NUCB1', 'PNPLA6')	0.001891172141768	317.0
('NUP35', 'SNRPD3')	0.0018183062784373	478.0
('P4HTM', 'PDIA2')	0.0019898430909961	379.0
('RAD23B', 'RPL13A')	0.0016425241483375	482.0
('RAD23B', 'SLX1A')	0.0023579825647175	290.0
('SLC44A5', 'SLC6A17')	0.0024906767066568	366.0
('TUBA1B', 'ZMYM2')	0.0019576482009142	360.0
