## supplement_v2 for "LazyNet: Interpretable ODE Modeling of Sparse CRISPR Single-Cell Screens Reveals New Biological Insights": high_elasticity_low_string.csv

pair	score_elas	score_str
('AAR2', 'TUT1')	0.0025635848287492	151.0
('ABHD11', 'RDH11')	0.0024914210662245	273.0
('ACADVL', 'GADD45GIP1')	0.002066959394142	164.0
('ACKR1', 'CRYGC')	0.0030232453718781	231.0
('ACOT7', 'NGEF')	0.002523269271478	164.0
('ACOX2', 'ADSL')	0.004018273204565	278.0
('ADAMTS9', 'GXYLT1')	0.0027674110606312	160.0
('ADCY10', 'CLCN5')	0.0017826543189585	183.0
('AMFR', 'FAR1')	0.0033435872755944	191.0
('AMT', 'NUDT15')	0.0055337301455438	258.0
('APMAP', 'PDXDC1')	0.0026725574862211	166.0
('ARHGEF26', 'PODXL')	0.0020995226223021	150.0
('ARHGEF26', 'RABL6')	0.0023621704895049	169.0
('ARPC5L', 'STRIP1')	0.0026711672544479	163.0
('ATAD3B', 'DDX18')	0.0022303729783743	172.0
('ATF6', 'DHFR')	0.0016026383964344	186.0
('ATP5F1C', 'DNAJC24')	0.0025740268174558	164.0
('ATP5MGL', 'MFN2')	0.0024163797497749	162.0
('B3GNT2', 'NIFK')	0.0030247343238443	199.0
('B4GALT5', 'SLC35A3')	0.001828511361964	270.0
('BDKRB2', 'TDRD15')	0.0018487370107322	204.0
('C3ORF20', 'MRPS27')	0.0022814741823822	258.0
('CARD14', 'RPEL1')	0.0023082541301846	153.0
('CCDC117', 'GRIA4')	0.0016110020224004	184.0
('CCDC32', 'SKA3')	0.001931834500283	161.0
('CCDC40', 'INTS3')	0.0025694102514535	217.0
('CCZ1B', 'DENND4B')	0.003444748930633	197.0
('CDK5RAP1', 'DDX18')	0.0029270239174365	176.0
('CLCN3', 'NOX3')	0.0020208717323839	210.0
('CNP', 'GJC3')	0.0019249034812673	186.0
('CPS1', 'NAMPT')	0.0019367965869605	267.0
('CRYGC', 'RSAD2')	0.0033016817178577	223.0
('CSDE1', 'DNAJA2')	0.0040139555931091	232.0
('DAD1', 'VDAC3')	0.0044042929075658	213.0
('DBT', 'PA2G4')	0.0025487139355391	194.0
('DCAF12', 'RLN1')	0.0021384512074291	194.0
('DDX18', 'PPP1CA')	0.001954547362402	161.0
('DGKH', 'MTOR')	0.0025603580288589	165.0
('DHX35', 'NOP53')	0.0022498129401355	251.0
('DHX38', 'IFIT1B')	0.0015856205718591	207.0
('DLD', 'HACD3')	0.0028704944998025	234.0
('DLG4', 'RLBP1')	0.0019033027347177	151.0
('DNAJA4', 'INTU')	0.0018977597355842	177.0
('EARS2', 'WDR83OS')	0.0017309533432126	222.0
('EEF1A2', 'ST3GAL2')	0.0018949678633362	232.0
('EGR1', 'MYL2')	0.0016252674395218	154.0
('EHMT1', 'RLIM')	0.0050601307302713	197.0
('EIF2B4', 'IGSF8')	0.0018116963328793	150.0
('EIF4G1', 'PRPF40A')	0.0022231573238968	205.0
('ELF1', 'MYOCD')	0.0027056455146521	203.0
('ENTPD2', 'NPLOC4')	0.0034121305216103	180.0
('ESRP1', 'PHGDH')	0.0017952733905985	181.0
('EXOSC5', 'ZCCHC2')	0.001927456120029	178.0
('FAHD2B', 'IGFLR1')	0.0033837822265923	191.0
('FANCA', 'LSM6')	0.0018265257822349	190.0
('FAS', 'FCGRT')	0.0020444546826183	161.0
('GATM', 'RHBDL3')	0.0023195936810225	173.0
('GNPAT', 'PNPLA2')	0.0035955351777374	183.0
('GPX4', 'NDUFA5')	0.0020828370470553	204.0
('GRIA4', 'KCNH3')	0.002169138751924	179.0
('GRIA4', 'LRRN2')	0.0027616212610155	163.0
('GRM3', 'VSTM2L')	0.0048691644333302	188.0
('HACD3', 'UBE2T')	0.0052038598805665	180.0
('HEXA', 'LAMTOR4')	0.0025393450632691	168.0
('HS3ST3B1', 'PAPSS2')	0.0028673086781054	197.0
('IGSF3', 'PODXL2')	0.0021047305781394	272.0
('IGSF8', 'LAMC2')	0.0022323874291032	218.0
('IGSF8', 'SPNS1')	0.0030247916001826	155.0
('INPP1', 'RBM11')	0.0030005883891135	210.0
('INPPL1', 'SCAF1')	0.0028527996037155	169.0
('IPO7', 'PPIH')	0.0017591590294614	171.0
('JOSD1', 'UBE2E1')	0.003180804895237	225.0
('KANK1', 'KIRREL2')	0.0020986814051866	159.0
('KCNC2', 'METTL17')	0.0049166497774422	263.0
('KCNF1', 'NXPH3')	0.0023986201267689	180.0
('KCNF1', 'UBQLN2')	0.0024850885383784	249.0
('KLF10', 'MAPK1IP1L')	0.0018408385803923	177.0
('LSM10', 'MRPL36')	0.0022364817559719	267.0
('MPHOSPH8', 'PODXL')	0.0031378366984426	161.0
('MRPL45', 'SETD3')	0.0036504957824945	176.0
('MTOR', 'PPP4R1')	0.0020718462765216	202.0
('MUSTN1', 'MYL2')	0.0042826253920793	155.0
('MYL2', 'TUBA1B')	0.0044192858040332	278.0
('NCKAP5', 'PZP')	0.0041650305502116	204.0
('NEK2', 'RCCD1')	0.0018049838254228	161.0
('NTF4', 'SRC')	0.0016861830372363	236.0
('NXF2B', 'U2AF2')	0.0017099210526794	165.0
('PCYOX1', 'VPS13B')	0.0027177894953638	259.0
('PDS5B', 'PNPLA2')	0.0018986886134371	173.0
('PDZD11', 'STXBP3')	0.0051837339997291	157.0
('PNISR', 'PPP4R1')	0.0017230355879291	183.0
('PPP1CB', 'TRNT1')	0.0027504891622811	182.0
('PPP4R3B', 'SLC30A5')	0.002116176765412	175.0
('PRSS35', 'PZP')	0.0034686890430748	203.0
('PSMB8', 'VDAC3')	0.0063442587852478	235.0
('RBFOX3', 'UBQLN2')	0.0020764472428709	233.0
('SEC63', 'SNRPD1')	0.0034259443636983	201.0
('SEMA5B', 'SYT2')	0.0036451674532145	150.0
('SHISA8', 'TMEM45A')	0.0015907776542007	157.0
('SHOX2', 'WT1')	0.0024958050344139	229.0
('SLC2A3', 'TLR4')	0.0016966121038421	223.0
('TBC1D7', 'UBE2T')	0.0019839447923004	225.0
('TMEM62', 'UPK1A')	0.0019036666490137	228.0
('UBQLN2', 'ZMYM2')	0.0020672441460192	202.0
