## supplement_v2 for "LazyNet: Interpretable ODE Modeling of Sparse CRISPR Single-Cell Screens Reveals New Biological Insights": high_string_low_elasticity.csv

pair	score_elas	score_str
('ABCC9', 'SCN3B')	0.000668270222377	634.0
('ACADVL', 'FAR1')	0.0010792696848511	325.0
('ACADVL', 'LPCAT1')	0.0013233838835731	297.0
('ACSL4', 'CIT')	4.24690124284458e-40	293.0
('ADCY10', 'ENPP3')	1.7074461654092562e-38	650.0
('AGO1', 'DVL3')	0.00151369033847	346.0
('AP5S1', 'SPG11')	0.0002302488574059	961.0
('APOBEC3F', 'NDUFA5')	5.430912685733034e-38	362.0
('AQP6', 'RHBDL3')	0.0002424028789391	326.0
('ARHGDIA', 'CORO1A')	0.0012768218293786	335.0
('ATP5PO', 'SLC25A4')	0.0004589065210893	548.0
('ATP6AP1', 'PSAP')	7.627064353042651e-39	500.0
('ATP6V1D', 'SLC38A9')	7.83207215135917e-05	506.0
('BCHE', 'DRD2')	1.3854479570052998e-38	339.0
('BCL2L1', 'MTOR')	1.728349054341897e-38	813.0
('BCL2L1', 'TNFRSF10D')	8.480482303006674e-38	371.0
('C1ORF43', 'EEF1A2')	0.0002020060201175	297.0
('C3', 'PXDN')	1.787501365767208e-38	461.0
('CALCA', 'CXCL10')	2.465723376527484e-38	418.0
('CAMTA1', 'PROSER2')	0.0008446618448942	435.0
('CARD16', 'PHC3')	2.791433871607296e-05	378.0
('CAV1', 'KRT18')	3.8942622422196967e-38	368.0
('CAV1', 'LIPE')	0.0010759792057797	598.0
('CAV1', 'PPP2R1B')	1.2256569122094158e-39	322.0
('CCK', 'MTOR')	0.0005639729788526	571.0
('CD1B', 'TLR10')	3.278660055934704e-40	396.0
('CD63', 'PXDN')	0.0014470680616796	643.0
('CDC23', 'RPL39')	0.0001598837552592	365.0
('CDH17', 'FMN1')	0.0003894433320965	316.0
('CENPA', 'NCL')	0.0008149924105964	311.0
('CENPA', 'SSRP1')	0.0011852853931486	792.0
('CHRM1', 'GNAI3')	0.0006064318004064	677.0
('CIT', 'SNRPD1')	0.0007820590981282	317.0
('COG6', 'COG7')	3.110070398211171e-38	999.0
('COG6', 'VPS39')	3.0832139526230004e-38	347.0
('COX7C', 'NDUFA2')	0.0002761633368209	992.0
('CPA6', 'TAS2R50')	0.0003987747186329	298.0
('CRBN', 'SNRPD3')	0.001399595872499	297.0
('CTNNBIP1', 'FANCA')	0.0002692493144422	345.0
('CWC25', 'RAD51')	0.0001461352658225	472.0
('DDAH2', 'LRRK2')	0.0004309156502131	292.0
('DDX18', 'NOP53')	0.0006527032237499	615.0
('DDX18', 'RPL13A')	0.0004536209744401	826.0
('DEFB131A', 'DEFB135')	0.0009360168478451	557.0
('DIS3', 'POLR1B')	0.0001825299259508	422.0
('DNAJA2', 'DNAJC24')	0.001298431190662	583.0
('DNAJA2', 'SOD2')	3.377136305515131e-38	389.0
('DNAJA4', 'RPL13A')	0.0010683131404221	336.0
('DSCAM', 'TMEM132C')	0.000687577354256	454.0
('DTNA', 'KCNJ12')	0.0014514735667034	397.0
('ENO2', 'PARP8')	3.2063516538770794e-39	674.0
('EXOSC2', 'ZCCHC7')	0.001349800848402	517.0
('EXOSC5', 'MPHOSPH10')	0.0015638147015124	721.0
('FASLG', 'TNFRSF10D')	6.475850861231107e-38	550.0
('FBH1', 'NUDT15')	0.0005423018592409	395.0
('FCER2', 'MAML1')	0.0005197294522076	499.0
('FGF10', 'HSPA4')	0.0001123913898481	286.0
('FIS1', 'SOD2')	3.1764487854274664e-38	551.0
('FOXI1', 'GCM2')	0.0002898282255046	319.0
('FOXO3', 'TERT')	0.0014766631647944	616.0
('FOXRED1', 'NDUFA2')	9.485603703679727e-39	930.0
('GKAP1', 'RNF157')	0.0014087239978834	383.0
('GPX4', 'MT1F')	0.0003062367904931	372.0
('GPX4', 'SIRT3')	0.0004722866869997	353.0
('GPX4', 'SOD1')	7.11274697096087e-05	827.0
('GRIA2', 'MECP2')	0.0007746692281216	710.0
('HEXA', 'PSAP')	0.0007855930598452	319.0
('HSPA4', 'P4HB')	0.0002793410967569	848.0
('INTU', 'WDR19')	0.0009112491970881	664.0
('ITGB1BP2', 'SYNC')	0.0004844481882173	295.0
('KCNA7', 'RPL13')	0.0001709111384116	518.0
('KCNE2', 'TTR')	1.9224536946337023e-38	317.0
('KRT6A', 'RBBP5')	0.0001073242965503	290.0
('LIN9', 'MYL12A')	0.0013738605193793	293.0
('MATR3', 'ZNF629')	5.335357582931339e-38	518.0
('MFN2', 'PLIN5')	0.0008698544115759	569.0
('MKRN2', 'ZNF598')	1.341966506436379e-38	465.0
('MMP13', 'SNAI2')	0.0001516664196969	364.0
('MON1B', 'RABEP2')	0.0015209001721814	302.0
('MRPL47', 'PHGDH')	0.0006287946016527	402.0
('MTOR', 'PROM1')	2.1831075404246046e-38	418.0
('MTOR', 'TNS3')	7.258950252956843e-39	325.0
('NCL', 'TLR4')	0.0011313981376588	728.0
('NIFK', 'UTP15')	1.1062456839615159e-38	563.0
('NIPBL', 'OBSL1')	2.6147335315880847e-38	323.0
('NPBWR2', 'PSAP')	0.0005863208207301	525.0
('NPHS2', 'TRPC3')	9.06442243074994e-39	382.0
('NUF2', 'PRIM1')	0.000508444441948	552.0
('OPTN', 'RAB7A')	2.204306243463064e-38	466.0
('PAK6', 'RAC3')	0.0004571382887661	934.0
('POLR1B', 'RAD51')	0.0014005587436258	396.0
('POLR2C', 'RPL4')	2.1730268795319445e-38	842.0
('POLR2H', 'SAP18')	1.8711007302011303e-38	293.0
('PPM1E', 'PPTC7')	0.0007154701161198	374.0
('PSMA4', 'PSMD4')	0.0005369605496525	999.0
('PSMA7', 'PSMA8')	4.190499385003932e-05	977.0
('PSMA8', 'PSMB6')	0.0014446369605138	999.0
('RAD23B', 'USP22')	0.0002596864069346	289.0
('RAG1', 'TLR5')	0.0003283783444203	371.0
('RPL13A', 'TARDBP')	0.000755681656301	379.0
('SLC16A9', 'TRIM46')	0.000509864243213	371.0
('SMIM31', 'TMA16')	0.000968231470324	292.0
('STRIP1', 'TRAF3IP3')	2.569631339215326e-38	996.0
('TRIM32', 'UBE2V1')	0.0002184480254072	841.0
